# Natural allelic variations of *Saccharomyces cerevisiae* impact stuck fermentation due to the combined effect of ethanol and temperature; a QTL-mapping study

**DOI:** 10.1101/576835

**Authors:** Philippe Marullo, Pascal Durrens, Emilien Peltier, Margaux Bernard, Chantal Mansour, Denis Dubourdieu^

**Affiliations:** Univ. Bordeaux, ISVV, Unité de recherche OEnologie EA 4577, USC 1366 INRA, Bordeaux INP, 33140 Villenave d’Ornon, France; Biolaffort, 33100 Bordeaux, France; CNRS UMR 5800, Univ. Bordeaux, 33405 Talence, France; Inria Bordeaux Sud-Ouest, joint team Pleiade Inria/INRA/CNRS, 33405 Talence, France

**Keywords:** Key worlds, QTL, *OYE2*, *VHS1*, subtelomeric region, wine yeast, temperature, ethanol

## Abstract

**Background:** Fermentation completion is a major prerequisite in many industrial processes involving the bakery yeast *Saccharomyces cerevisiae.* Stuck fermentations can be due to the combination of many environmental stresses. Among them high temperature and ethanol content are particularly deleterious especially in bioethanol and red wine production. Although the genetic causes of temperature and/or ethanol tolerance were widely investigated in laboratory conditions, few studies investigated natural genetic variations related to stuck fermentations in high gravity matrixes.

**Results:** In this study, three QTLs linked to stuck fermentation in winemaking conditions were identified by using a selective genotyping strategy carried out on a backcrossed population. The precision of mapping allows the identification of two causative genes *VHS1* and *OYE2* characterized by stop-codon insertion. The phenotypic effect of these allelic variations was validated by Reciprocal Hemyzygous Assay in high gravity fermentations (>240 g/L of sugar) carried out at high temperatures (>28°C). Phenotypes impacted were related to the late stage of alcoholic fermentation during the stationary growth phase of yeast.

**Conclusions:** The genes identified are related to molecular functions such as Programed Cell Death, ROS metabolism and respire-fermentative switch and were never related to fermentation efficiency. Our findings open new avenues for better understanding yeast resistance mechanisms involved in high gravity fermentations.
