## additional file 5 for "Natural allelic variations of *Saccharomyces cerevisiae* impact stuck fermentation due to the combined effect of ethanol and temperature; a QTL-mapping study"

### Sheet: Feuil1
name	chromosome	reference	SNP position	occurrence of « B allele» in H4	gene	« G » and ref allele	« B » allele	effet of « B » allele	inheritance in H5
IV_714	chr4	NC_001136.10	714581	4	SAC6	G	c.688G>A	p.Val230Ile	B/B
IV_756	chr4	NC_001136.10	756004	6	NUM1	A	c.377A>G	p.Lys126Arg	B/B
IV_928	chr4	NC_001136.10	928423	4	OLE3	G	c.972G>C	p.Val324Val	B/B
IV_934	chr4	NC_001136.10	934990	4	PRP42	A	c.1487A>G	p.Asp496Gly	B/B
IV_941	chr4	NC_001136.10	941564	4	YDR239	G	c.1857G>T	p.Glu619Asp	B/B
IV_953	chr4	NC_001136.10	953287	5	MNN10	C	c.488C>G	p.Ala163Gly	B/B
IV_1011	chr4	NC_001136.10	1011449	6	-	C	g.1011449C>T	-	B/B
IV_1109	chr4	NC_001136.10	1109125	4	ASP1	G	c.424G>C	p.Asp142His	B/G
IV_1124	chr4	NC_001136.10	1124102	5	YSP2	G	c.824G>A	p.Arg275His	B/G
IV_1142	chr4	NC_001136.10	1142749	5	MNS5	G	c.1582G>C	p.Gly528Arg	B/G
IV_1164	chr4	NC_001136.10	1164036	5	HXT3	A	c.625A>G	p.Ile209Val	B/G
IV_1170	chr4	NC_001136.10	1171794	4	YDR348C	G	c.32G>T	p.Arg11Met	B/G
IV_1186	chr4	NC_001136.10	1186084	5	SPC110	G	c.286G>A	p.Ala96Thr	B/G
V_238	chr5	NC_001137.3	238705	6	MEI4	G	c.982G>A	p.Val328Ile	B/B
V_262	chr5	NC_001137.3	262187	6	GIP2	G	c.1512G>A	p.Lys504Lys	B/B
V_288	chr5	NC_001137.3	288612	6	-	G	g.288612G>T	-	B/B
V_319	chr5	NC_001137.3	319700	6	-	A	g.319700A>G	-	B/G
VII_1023	chr7	NC_001139.9	1001471	4	ENO1	A	c.545A>G	p.Glu182Gly	B/G
VII_1017	chr7	NC_001139.9	1017532	5	BUD32	G	c.228G>A	p.Glu76Glu	B/G
VII_1023	chr7	NC_001139.9	1023931	4	YGR266	C	c.1276C>T	p.Leu426Leu	B/G
VII_1031	chr7	NC_001139.9	1031424	4	YTA7	C	c.4055C>T	p.Ser1352Phe	B/G
VII_1044	chr7	NC_001139.9	1044857	4	RNH70	T	c.624T>C	p.Phe208Phe	B/G
VIII_460	chr8	NC_001140.6	460316	7	STB5	T	c.1018T>C	p.Tyr340His	B/B
VIII_464	chr8	NC_001140.6	464754	7	-	G	g.464754G>A	-	B/B
IX_141	chr9	NC_001141.2	141839	5	-	A	g.141839A>G	-	B/G
X_703	chr10	NC_001142.9	703598	5	-	C	g.703598C>T	-	B/G
X_714	chr10	NC_001142.9	714175	5	DAN4	A	c.1566A>C	p.Val522Val	B/G
X_726	chr10	NC_001142.9	726314	5	YJR154	C	c.531C>T	p.Thr177Thr	B/G
XI_82	chr11	NC_001143.9	82123	4	DPH2	C	c.1089C>T	p.Ser363Ser	B/G
XIII_712	chr13	NC_001145.3	712254	6	-	A	g.712254A>G	-	B/G
XIII_718	chr13	NC_001145.3	718048	5	UBP8	C	c.1334C>T	p.Ser455Phe	B/G
XIII_744	chr13	NC_001145.3	744950	7	BCH1	C	c.1202C>T	p.Ser401Leu	G/G
XIII_761	chr13	NC_001145.3	761608	7	FAA4	A	c.1802A>C	p.His601Pro	G/G
XIII_765	chr13	NC_001145.3	765682	7	RKR1	A	c.2358A>G	p.Leu786Leu	G/G
XIII_785	chr13	NC_001145.3	785683	6	YMR259C	T	c.3201T>C	p.Leu1067Leu	G/G
XIV_256	chr14	NC_001146.8	256643	6	-	G	g.256643G>A	-	B/B
XIV_273	chr14	NC_001146.8	273200	6	YNL194	A	c.416A>G	p.Tyr139Cys	B/B
XV_114	chr15	NC_001147.6	114531	7	WSC3	G	c.1278G>C	p.Ser426Ser	G/G
XV_153	chr15	NC_001147.6	153558	7	-	G	g.153558G>T	-	G/G
XV_1022	chr15	NC_001147.6	1022713	6	PIP2	G	c.500G>C	p.Cys167Ser	B/G
XV_1036	chr15	NC_001147.6	1036829	6	-	C	g.1036829C>T	-	B/G
XV_1049	chr15	NC_001147.6	1049440	6	-	C	g.1049440C>T	-	B/G
XV_1051	chr15	NC_001147.6	1051607	6	RDR1	G	c.318G>A	p.Arg106Arg	B/G
