## additional file 6 for "Natural allelic variations of *Saccharomyces cerevisiae* impact stuck fermentation due to the combined effect of ethanol and temperature; a QTL-mapping study"

### Sheet: Feuil1
8	chromosome	reference	SNP position	ORF name	alias	ref allele	« G » allele	effet of « G » allele	« B » allele	effet of « B » allele
8	chr8	NC_001140.6	460316	YHR178W	STB5	T	T	-	c.1018T>C	p.Tyr340His
8	chr8	NC_001140.6	462732	YHR179W	OYE2	CCTC	c.229_230delTC	p.Ser77fsTer95	CCTC	-
4	chr8	NC_001140.6	468936	YHR182W	YHR182W	T	T	-	c.718T>C	p.Ser240Pro
4	chr8	NC_001140.6	469897	YHR182W	YHR182W	G	c.1679G>T	p.Gly560Val	T	-
4	chr8	NC_001140.6	470064	YHR182W	YHR182W	A	A	-	c.1846A>G	p.Lys616Glu
4	chr4	NC_001136.10	949917	YDR243C	PRB28	A	A	-	c.368A>C	p.Lys123Thr
4	chr4	NC_001136.10	950587	YDR244W	PEX5	G	c.25G>A	p.Gly9Arg	G	-
4	chr4	NC_001136.10	953287	YDR245W	MNN10	C	C	-	c.488C>G	p.Ala163Gly
4	chr4	NC_001136.10	954522	YDR246W	TRS23	A	A	-	c.235A>G	p.Arg79Gly
4	chr4	NC_001136.10	954572	YDR246W	TRS23	T	T	-	c.285T>G	p.Asn95Lys
4	chr4	NC_001136.10	955185	YDR246W-A	YDR246W-A	C	C	-	c.53C>T	p.Pro18Leu
	chr4	NC_001136.10	955274	YDR246W-A	YDR246W-A	A	A	-	c.142A>G	p.Asn48Asp
	chr4	NC_001136.10	957128	YDR247W	VHS1	C	C	-	c.1116C>A	p.Tyr372*
	chr4	NC_001136.10	959406	YDR249C	YDR249C	T	c.397T>A	p.Tyr133Asn	T	-
